# Natural strongyle infection reduces relative abundance of inflammation-inducing *Prevotella* in wild primates

**DOI:** 10.1101/2022.06.02.494558

**Authors:** Carrie A. Cizauskas, Alex D. Washburne, Joseph E. Knelman, Christina B. Hansen, Antony Mwangi Nderitu, Peter Lokwamo Esinyon, Andrew P. Dobson, Andrea L. Graham

## Abstract

Microbes living within the mammalian gastrointestinal tract affect the metabolization and extraction of dietary nutrients, immune function, colonization by pathogens, and risk of autoimmune disease. While most microbiome studies focus on sequences of the 16S gene shared by Bacteria and Archaea, these are not the only regular inhabitants of mammalian guts. Macroparasites such as helminths are nearly ubiquitous in wildlife, and a quarter of the world’s human population harbors helminths; these worms affect host physiology as they compete with microbiota over host resources while also affecting host immunity, and changing the host microbiome. Little is understood about how helminths interact with microbiomes to affect host disease states, and few studies have examined these interactions in natural systems in genetically diverse hosts experiencing coinfections and other stressors.

We surveyed the microbiomes and helminth parasites of wild primates and found strong associations between helminths and microbes in the bacterial microbiome. Notably, we find that the presence of a strongyle we hypothesize to be hookworm is correlated strongly with decreased relative abundance of *Prevotella* species, a lineage associated with inflammatory bowel disease humans. This observed decline in *Prevotella* relative abundance, a genus implicated in several host autoimmune and inflammatory disorders, motivates future research on whether the mixed results of helminthic therapy (*i*.*e*., “infecting” patients with gastrointestinal nematodes to treat various diseases) stem from the mixed causes of inflammation, and whether inflammation specifically correlated with *Prevotella*-driven dysbiosis can be mediated through mechanisms mimicking how hookworms and other nematodes behave in the gastrointestinal ecosystem of their hosts. Our findings lend ground-truthed support to previous lab-based studies and limited/restricted human trials showing potential benefits, via microbial modulation, of nematode therapy in treating inflammatory bowel disease. Our study adds statistical weight to a link between helminths and a specific lineage of microbes associated with inflammation.
