## Supplemental Material - Microbial Sequence Database for "Natural strongyle infection reduces relative abundance of inflammation-inducing *Prevotella* in wild primates"

Sample ID	Actinobacteria	Bacteroidetes	Cyanobacteria	Firmicutes	Proteobacteria	Tenericutes	Verrucomicrobia	chao1	goods_coverage	shannon	DateCollected	species	Site	TroopIdentity	troopsize	portiondryweight	TrichurisepgWA	Strongyle1epgWA	Strongyle2epgWA	Strongyle3epgWA	StrongyleepgWA	Strongyle5epgWA	Strongyle6epgWA	Strongyle7epgWA	TotalStrongylesepgWA	StrongyloideSepgWA	TapewormepgWA	Others Count 1	Others Count 2	Others epg
CA100	0.002378278	0.158045408	0.036951399	0.427429477	0.203122591	0.035233754	0.002378278	883.4482759	0.9715	6.363693272	apr	V	Bridge	Bridge	14	0.63	0	163	0	81	0	0	0	0	244	0	0	325	244	1
CA101	0.019360551	0.120865716	0.010014757	0.341859321	0.402262666	0.03974422	0.005056567	703.4776119	0.977875	5.090933846	apr	V	Bridge	Bridge	14	0.67	0	0	0	418	0	0	0	0	418	0	0	418	418	1
CA102	0.000151263	0.033429133	0.031840871	0.259037967	0.435637574	0.030403872	0.002798366	485.630137	0.986375	4.809535446	apr	V	Bridge	Bridge	14	0.5	0	75	0	75	0	75	0	0	226	0	0	226	226	3
CA106	0.001602322	0.273815642	0.022704598	0.465519848	0.070623092	0.046497566	0.002660459	704.1136364	0.9785	6.544639394	apr	V	Bridge	Bridge	14	0.66	0	0	0	0	0	0	0	0	0	0	0	83	0	3
CA109	0.00225438	0.159975094	0.02108382	0.302666609	0.259876331	0.056144796	0.003564067	779.5045872	0.974	5.976420434	apr	V	Bridge	Bridge	14	0.56	0	156	0	0	78	389	0	0	623	0	0	623	623	3
CA110	0.002018264	0.248775807	0.073782425	0.407887771	0.051846215	0.044037851	0.018958444	761.032967	0.976875	6.846342644	apr	V	Bridge	Bridge	14	0.45	0	0	0	0	73	0	0	0	73	0	0	73	73	6
CA113	0.003313568	0.037146843	0.013661202	0.268050227	0.529822114	0.012905476	0.002209045	629.3414634	0.9785	4.796318965	apr	V	Bridge	Bridge	14	0.51	0	0	0	0	0	303	0	0	303	0	0	303	303	3
CA116	0.003818509	0.073000898	0.080020216	0.363319856	0.29307053	0.021394879	0.003537736	604.5108696	0.979625	5.487962853	apr	V	Bridge	Bridge	14	0.56	0	0	0	0	0	0	0	0	0	0	0	0	0	1
CA118	0.007002497	0.0880469	0.055450005	0.323146238	0.317337965	0.033465422	0.005835414	716.5172414	0.977	5.860398754	apr	V	Bridge	Bridge	14	0.62	0	0	0	0	81	0	0	0	81	0	0	81	81	1
CA121	0.020666428	0.176073179	0.004862689	0.298497349	0.384531069	0.05889035	0.00253099	771.5666667	0.97475	5.631284984	apr	V	Bridge	Bridge	14	0.53	0	0	0	0	0	0	0	0	0	0	0	0	0	3
CA123	0.002081085	0.174233082	0.027882688	0.319157546	0.288423	0.022313858	0.004990751	724.8	0.9775	5.911044694	apr	V	Bridge	Bridge	14	0.48	0	223	0	0	74	148	0	0	445	0	0	445	445	6
CA127	0.012785989	0.130931722	0.012426944	0.359005047	0.294915525	0.046695789	0.003550556	767.373494	0.974	5.685317804	apr	V	Bridge	Bridge	14	0.55	0	0	0	0	0	0	0	0	0	0	0	0	0	6
CA134	0.006339298	0.192408352	0.078165287	0.391097842	0.054048815	0.039276506	0.028904872	873.1388889	0.97225	7.099009258	may	V	HippoPool	Hippo	32	0.52	1446	0	76	0	0	0	0	0	76	76	0	1675	1675	1
CA135	0.010257693	0.179901593	0.075690101	0.371712117	0.08623134	0.035359853	0.029922442	1001.494505	0.967875	7.019400771	may	V	HippoPool	Hippo	32	0.43	717	0	0	0	0	0	0	0	0	72	0	861	789	1
CA136	0.005956662	0.138756519	0.018094767	0.468778097	0.076402625	0.031334292	0.009171012	926.1979167	0.971625	7.231318696	may	V	Kudu	Kudu	28	0.45	6734	0	72	145	0	145	0	0	362	0	0	7603	7097	2
CA142	0.138265442	0.221297108	0.008726136	0.315055443	0.070723622	0.005582441	0.030712952	733.369863	0.976375	6.480076302	may	V	HippoPool	Hippo	32	0.36	543	0	0	0	0	0	0	0	0	339	0	1832	882	1
CA150	0.012940015	0.26502906	0.035881127	0.306875754	0.07801294	0.046079614	0.003355631	616.3809524	0.98125	6.683613374	may	V	HippoPool	Hippo	32	0.41	2900	212	0	0	0	0	0	0	212	0	0	3324	3112	1
CA155	0.002005484	0.247759178	0.002128269	0.473785454	0.030921295	0.008369828	0.016494086	555.2222222	0.9845	6.643628548	may	V	MRC	MRC	7	0.4	0	0	0	0	0	0	0	0	0	0	0	0	0	2
CA157	0.000179529	0.198447073	0.008550077	0.349745293	0.088216153	0.015798568	0.007742196	626.9428571	0.981	6.255810282	may	V	MRC	MRC	7	0.4	0	140	0	0	0	0	0	0	140	350	0	490	490	2
CA159	0.006257285	0.215549148	0.019303519	0.545978774	0.085945648	0.069811668	0.00134961	902.4574468	0.97325	7.603581612	may	V	NorthofKudu	Kudu	28	0.58	0	0	0	0	0	0	0	0	0	0	0	0	0	5
CA160	0.001124906	0.324139655	0.024352137	0.385738688	0.046975252	0.076264478	0.007228564	891.1428571	0.972875	7.158748643	may	V	NorthofKudu	Kudu	28	0.1	0	0	0	0	0	0	0	0	0	0	0	0	0	6
CA177	0.00052459	0.30987541	0.008104918	0.37975082	0.033678689	0.053927869	0.005193443	858.71	0.972625	6.757595982	may	V	NorthofKudu	Kudu	28	0.68	0	0	0	0	0	0	0	0	0	0	0	0	0	5
CA181	0.001881083	0.288149178	0.019743191	0.369199313	0.079087266	0.102200049	0.003811237	1017.946429	0.967375	7.453639815	may	V	NorthofKudu	Kudu	28	0.64	0	0	0	0	0	0	0	0	0	0	0	0	0	5
CA185	0.002242106	0.424231204	0.013576057	0.315149645	0.116959786	0.027707498	0.014645685	770.1294118	0.975375	6.658546673	may	V	NorthofKudu	Kudu	28	0.62	0	0	0	487	81	162	0	0	730	81	0	811	811	3
CA189	0.000749425	0.395000268	0.018753457	0.287868244	0.117195725	0.0318327	0.016201845	633.0357143	0.98125	6.658320865	may	V	NorthofKudu	Kudu	28	0.52	2	152	228	152	76	0	76	152	836	76	0	912	912	3
CA190	0.001253413	0.394578987	0.017323963	0.311495591	0.085299252	0.029231389	0.015220019	785.4705882	0.975875	6.620315871	may	V	NorthofKudu	Kudu	28	0.64	0	82	0	656	0	0	0	0	738	0	0	738	738	3
CA191	0.001698947	0.323139653	0.009287575	0.312470268	0.239234341	0.016445804	0.00838147	748.0606061	0.97475	6.64371191	may	V	NorthofKudu	Kudu	28	0.39	0	139	70	70	0	0	70	70	418	70	0	487	487	5
CA194	0.001499883	0.231895946	0.030958519	0.467283806	0.044996485	0.060815561	0.019146942	995.4166667	0.97075	7.679349513	may	V	NorthofKudu	Kudu	28	0.62	0	0	0	0	0	0	0	0	0	0	0	0	0	5
CA196	0.002198241	0.250965894	0.008476552	0.351002531	0.243971489	0.022148948	0.006045164	958.440678	0.966875	6.776217697	may	V	NorthofKudu	Kudu	28	0.54	0	0	0	0	0	0	154	154	307	0	0	384	307	3
CA201	0.001057668	0.376882397	0.010501133	0.29501385	0.128305213	0.021757744	0.013623772	817.9387755	0.973	6.743218263	may	V	NorthofKudu	Kudu	28	0.56	0	0	0	391	0	78	235	235	938	0	0	938	938	3
CA203	0.001021379	0.390909724	0.020775784	0.318832842	0.079551522	0.031732399	0.01576174	662.6043956	0.9785	6.684839648	may	V	NorthofKudu	Kudu	28	0.55	78	233	0	78	78	78	78	155	700	78	0	855	855	3
CA205	0.001312539	0.326333127	0.021644019	0.394327774	0.090487956	0.050339716	0.007978176	878.0588235	0.974	7.521713046	may	V	NorthofKudu	Kudu	28	0.61	242	0	0	0	0	81	81	0	161	0	0	403	403	5
CA210	0.00125525	0.274489451	0.046227007	0.408463284	0.054844783	0.082098199	0.010911022	810.8666667	0.97725	7.521757466	may	V	NorthofKudu	Kudu	28	0.63	0	82	163	0	0	0	245	0	490	0	0	490	490	5
CA212	0.001515735	0.349244539	0.023554037	0.398060822	0.072538735	0.041309787	0.005774228	934.0612245	0.972375	7.49230277	may	V	NorthofKudu	Kudu	28	0.55	233	78	0	0	0	0	0	78	155	0	0	388	388	3
CA216	0.00075353	0.318169905	0.029879108	0.474494643	0.03743079	0.050470137	0.004373751	870.1415094	0.974125	7.441148362	may	V	NorthofKudu	Kudu	28	0.62	0	0	0	0	0	0	0	0	0	0	0	0	0	6
CA218	0.002152785	0.226753057	0.042303271	0.512341938	0.043327411	0.062347163	0.00530881	923.9375	0.9725	7.589380782	may	V	NorthofKudu	Kudu	28	0.55	0	0	0	0	0	0	155	0	155	0	0	1630	155	6
CA228	0.005830711	0.312526128	0.000176021	0.563026689	0.037558582	0.012079474	0.005170631	641.3733333	0.982125	6.93686062	may	V	NorthofKudu	Kudu	28	0.63	0	0	0	0	0	0	0	0	0	0	0	0	0	1
CA229	0.002351581	0.147532768	0.000154202	0.588203547	0.083384734	0.034348497	0.012143408	557.1111111	0.986	6.996156178	may	V	NorthofKudu	Kudu	28	0.58	0	0	79	0	0	0	0	0	79	0	0	158	79	1
CA68	0.001007049	0.210775428	0.043429003	0.399446123	0.246450151	0.03081571	0.001435045	683.744898	0.97775	6.278969034	apr	V	Fig	Fig	23	0.43	143	143	0	0	0	0	0	0	143	72	143	1430	1430	1
CA69	0.000770541	0.284207965	0.077378538	0.405223457	0.1329386	0.026644497	0.002636061	732.5813953	0.976375	6.461228246	apr	V	Fig	Fig	23	0.43	430	0	0	0	0	0	0	0	0	0	0	645	645	5
CA70	0.002275412	0.237999387	0.045201943	0.367522864	0.109744891	0.028442655	0.005776047	762.7798165	0.977125	7.022074529	apr	V	Fig	Fig	23	0.43	286	0	0	0	0	0	0	0	0	0	72	644	644	5
CA71	0.000331272	0.161495141	0.033568905	0.44462235	0.05510159	0.030311396	0.004196113	699.0740741	0.980125	6.626575772	apr	V	Hippo	Hippo	32	0.32	1192	66	0	0	0	0	0	0	66	0	0	1258	1258	5
CA74	0.079233227	0.202300319	0.046773163	0.436549521	0.071693291	0.005495208	0.00313099	589.0102041	0.98175	6.395261295	apr	V	Hippo	Hippo	32	0.43	358	0	0	0	0	0	0	0	0	72	0	429	429	5
CA75	0.007690589	0.195691036	0.015381178	0.544113813	0.074354773	0.025045622	0.034598339	802.3333333	0.9755	7.204009152	apr	V	Hippo	Hippo	32	0.25	62	0	0	0	0	0	0	0	0	62	0	125	125	2
CA77	0.00085232	0.179132712	0.032512889	0.470584567	0.064318976	0.049975054	0.016381174	830.3658537	0.9765	7.34514394	apr	V	Hippo	Hippo	32	0.25	1000	125	0	0	0	0	0	0	125	0	0	1563	1563	5
CA77B	0.000160064	0.34037615	0.050140056	0.353061224	0.081312525	0.031852741	0.012565026	688.5111111	0.9795	6.819758725	apr	V	Hippo	Hippo	32	0.36	2516	136	0	0	0	0	0	0	136	68	0	2720	2720	2
CA86	0.000589011	0.261240288	0.009227835	0.350910162	0.158920708	0.044848961	0.007601043	626.7840909	0.983125	6.760036934	apr	V	Ranch	Ranch	30	0.39	0	0	0	0	0	0	0	0	0	0	0	0	0	4
CA91	0.002274256	0.230820974	0.039014703	0.479932093	0.073769179	0.030526282	0.019603447	773	0.978	7.572502597	apr	V	Ranch	Ranch	30	0.37	206	0	0	0	0	0	0	0	0	0	0	206	206	1
CA92	0.003805983	0.171601168	0.024915914	0.394007789	0.267259692	0.019715879	0.022459727	720.35	0.978625	6.615630304	apr	V	Ranch	Ranch	30	0.32	197	0	0	0	0	0	0	0	0	0	0	197	197	3
CA93	0.004202494	0.196107164	0.028200946	0.435483425	0.180679587	0.022754292	0.018994166	755.2210526	0.977	6.818478477	apr	V	Ranch	Ranch	30	0.37	548	0	0	0	0	0	0	0	0	0	0	548	548	3
CA94	0.00317895	0.217506256	0.024298507	0.290118502	0.27280739	0.030624931	0.00215602	831.2705882	0.97275	5.949425581	apr	V	Bridge	Bridge	14	0.51	0	678	0	0	0	0	0	0	678	0	0	678	678	5
CP03	0.020888488	0.021819451	0.001600093	0.697931516	0.236901056	0.012131615	0.000232741	479.0833333	0.9815	4.010654787	jan	V	Corner	Fig?	23	0.4	560	0	0	0	0	0	0	0	0	0	70	630	630	1
CP04	0.04582047	0.090976592	0.005900973	0.335222166	0.502442456	0.006838876	0.00052757	578.8382353	0.979125	4.304192975	jan	V	Corner	Fig?	23	0.39	0	766	0	0	70	0	0	0	835	0	0	835	835	1
CP05	0.177565545	0.103625525	0.007041183	0.619228664	0.048193321	0.028179938	0.000380193	601.6923077	0.97925	4.665267259	jan	V	Corner	Fig?	23	0.5	0	600	0	0	1200	0	0	0	1800	0	0	1875	1875	1
CP06	0.056015101	0.133155171	0.007402223	0.478938661	0.297085772	0.009438364	8.48E-05	485.2666667	0.982875	4.177566022	jan	V	Corner	Fig?	23	0.58	0	0	0	0	79	0	0	0	79	79	158	316	316	3
CP07	0.005247208	0.158636848	0.039774959	0.566445929	0.025506482	0.140959089	0.001080308	769.78	0.9765	6.832378392	jan	V	Corner	Fig?	23	0.56	0	0	0	469	0	0	0	0	469	234	234	2578	2578	3
CP09	0.006009712	0.252600202	0.023782432	0.399253193	0.028061347	0.224586932	0.0062501	1008.25	0.967375	7.242566046	jan	V	Corner	Fig?	23	0.6	80	0	0	399	0	0	0	0	399	0	80	3273	3273	3
CP10	0.008085419	0.119579094	0.003210956	0.744516229	0.005338698	0.097721382	0.002359859	738.8658537	0.97725	6.655202597	jan	V	Corner	Fig?	23	0.65	0	0	0	0	0	0	0	0	0	165	0	247	247	1
CP12	0.005012737	0.257523215	0.019081272	0.547522393	0.011175939	0.135738352	0.004289588	970.8863636	0.9695	6.986554917	jan	V	Corner	Fig?	23	0.66	0	0	0	0	0	0	0	0	0	0	0	166	166	5
CP15	0.017033275	0.037199486	0.006974904	0.465521222	0.434109422	0.035896844	0.000329783	513.4736842	0.982	4.210186166	jan	V	RanchHouse	Ranch	30	0.38	277	208	0	0	0	0	0	0	208	0	0	692	692	1
CP17	0.042605606	0.044011054	0.004042637	0.575791552	0.263292538	0.002052902	0.000142124	480	0.986	4.625442059	jan	V	RanchHouse	Ranch	30	0.38	207	621	0	69	0	0	0	0	690	0	0	966	966	1
CP19	0.005941682	0.055172758	0.002097064	0.278310365	0.643798682	0.01008588	0.00019972	398.4186047	0.98675	3.074636441	jan	V	RanchHouse	Ranch	30	0.38	69	0	0	0	0	0	0	0	0	0	0	69	69	1
CP21	0.016439371	0.079835143	0.013822964	0.735025122	0.072310079	0.068026581	0.001134548	715	0.977375	6.614921856	jan	V	RanchHouse	Ranch	30	0.38	69	0	0	0	0	0	0	0	0	0	0	69	69	1
CP22	0.169265911	0.049805713	0.00063012	0.319654484	0.459698593	0.000341315	0.000131275	324.5121951	0.988875	3.207668419	jan	V	RanchHouse	Ranch	30	0.28	448	128	0	0	0	0	0	0	128	0	64	769	769	1
CP25	0.035174537	0.087548341	0.000356198	0.337713719	0.444076939	0.043074496	0.000674232	567.8823529	0.982	4.529791842	jan	V	RanchHouse	Ranch	30	0.44	0	0	0	0	0	0	0	0	0	0	72	72	72	1
CP27	0.136213682	0.326919534	0.018420832	0.388277652	0.074570878	0.037896676	0.001741606	853.3258427	0.972875	6.858180968	jan	V	RanchHouse	Ranch	30	0.38	550	0	0	0	0	0	0	0	0	0	69	619	619	1
CP29	0.036086882	0.045814093	0.008658286	0.49816145	0.366854797	0.035381392	0.000149649	566.4782609	0.980375	4.587327613	jan	V	RanchHouse	Ranch	30	0.38	414	0	0	0	0	0	0	0	0	0	0	414	414	1
CP32	0.058377684	0.106525296	0.005094328	0.377932863	0.426577481	0.009546688	6.21E-05	604.6315789	0.979625	4.347514588	jan	V	RanchHouse	Ranch	30	0.38	0	0	0	0	0	0	0	0	0	0	0	0	0	1
CP33	0.048202318	0.264683548	0.032652118	0.37155403	0.044240483	0.086896233	0.000693321	693.6388889	0.978375	6.614337878	jan	V	RanchHouse	Ranch	30	0.38	207	1449	0	0	0	0	0	0	1449	0	0	1656	1656	1
CP35	0.080499987	0.212215715	0.00187622	0.517811415	0.011967242	0.078370224	0.003346771	565.5454545	0.982375	6.164066343	jan	V	Bridge	Bridge	14	0.42	2273	142	0	0	0	0	0	0	142	426	71	2912	2912	2
CP37	0.105783536	0.168270589	5.65E-05	0.446806908	0.259195088	0.007759092	0.000395488	468.0181818	0.98325	4.034468752	jan	V	HippoPool	Hippo?	32	0.55	1625	155	0	0	0	0	0	0	155	0	0	1780	1780	3
CP38	0.307015699	0.218138708	0	0.344819014	0.012562862	0.043310324	0.000803105	694.5714286	0.980375	5.636203163	jan	V	HippoPool	Hippo?	32	0.42	3621	284	0	0	0	0	0	0	284	142	0	4047	4047	2
CP40	0.18746693	0.200832777	0.001311279	0.505440659	0.005705215	0.044123398	0.000598127	538.2564103	0.98475	5.342142728	jan	V	HippoPool	Hippo?	32	0.42	2490	142	0	0	0	0	0	0	142	71	0	2704	2704	3
CP45	0.002256631	0.265171504	0.000173587	0.606929593	0.016768504	0.030065269	0.000416609	474.2542373	0.985875	5.740576266	jan	V	HippoPool	Hippo?	32	0.26	443	443	0	0	0	0	0	0	443	0	0	885	885	5
CP46	0.007092936	0.087635428	0.000623555	0.339707449	0.503390579	0.023876952	0.000415703	576.265625	0.980125	4.176853818	jan	V	HippoPool	Hippo?	32	0.42	923	568	0	0	0	0	0	0	568	0	0	1491	1491	1
CP47	0.012149586	0.117848116	0.000746783	0.286965763	0.541417739	0.014964384	0.000258502	507.7586207	0.9825	3.879937006	jan	V	HippoPool	Hippo?	32	0.42	2272	71	0	0	0	0	0	0	71	0	0	2343	2343	1
CP48	0.002746719	0.178415168	0.000996597	0.611473019	0.024769081	0.03298493	0.001069519	638.5138889	0.979125	5.803465612	jan	V	HippoPool	Hippo?	32	0.34	940	336	0	0	0	0	0	0	336	67	0	1343	1343	1
CP49	0.000735277	0.125410721	0.000896119	0.309275982	0.524505411	0.021805565	0.000505503	506.2	0.982125	3.930298516	jan	V	HippoPool	Hippo?	32	0.59	1833	80	0	0	0	0	0	0	80	0	0	1913	1913	1
CP51	0.022093685	0.202319995	0.000726974	0.245606549	0.459273658	0.035763955	0.000284468	514.4385965	0.982875	4.100241514	jan	V	HippoPool	Hippo?	32	0.31	721	0	0	0	0	0	0	0	0	66	0	787	787	2
CP52	0.045091854	0.234323479	0.000371126	0.261173045	0.405626847	0.014459654	0.00024266	465.1754386	0.985125	4.684081035	jan	V	HippoPool	Hippo?	32	0.42	1065	0	0	0	0	0	0	0	0	0	0	1065	1065	2
CP53	0.001479545	0.077554011	0.004180074	0.412548839	0.326117559	0.074393818	0.001752471	596.0348837	0.97875	5.258105809	jan	V	HippoPool	Hippo?	32	0.4	0	0	0	0	0	0	0	0	0	0	0	0	0	1
CP55	0.053516427	0.198793634	0.030452479	0.400557348	0.09348416	0.064388384	0.005683485	769.2	0.976875	6.989260873	jan	V	Fig	Fig	23	0.32	595	0	0	0	0	0	0	0	0	0	0	595	595	2
CP56	0.001397214	0.279726227	0.013303904	0.411469302	0.032783898	0.048173497	0.008302284	643.7794118	0.97975	6.214247575	jan	V	Fig	Fig	23	0.4	631	0	0	0	0	0	0	0	0	0	0	631	631	2
CP61	0.027914432	0.231662805	0.007030184	0.589757832	0.040371981	0.050099978	0.002634335	789.4482759	0.975125	6.787993067	jan	V	Fig	Fig	23	0.37	0	0	0	0	0	0	0	0	0	0	0	0	0	2
CP62	0.082306633	0.209023193	0.011137784	0.503035973	0.032177781	0.05888375	0.036996505	847.78125	0.973625	7.241518231	jan	V	Fig	Fig	23	0.33	133	67	0	0	0	0	0	0	67	0	67	267	267	2
CP67	0.015702545	0.16754675	0.008099416	0.483602652	0.213919879	0.069023703	0.003672529	641.9242424	0.98025	5.739280412	jan	V	Fig	Fig	23	0.34	134	0	0	0	0	0	0	0	0	0	67	268	268	2
CP70A	0.050187678	0.134041536	0.003260822	0.401255054	0.345444269	0.03743424	0.000318836	672.721519	0.978125	5.463826196	jan	V	Fig	Fig	23	0.27	380	0	0	0	127	0	0	0	127	0	0	507	507	2
CP72A	0.049193576	0.263540699	0.007101345	0.491196396	0.016283228	0.087503009	0.010007222	738.1923077	0.978125	7.074041813	jan	V	Fig	Fig	23	0.37	69	0	0	0	0	0	0	0	0	0	0	69	69	2
CP75A	0.005050184	0.338187651	0.004653157	0.419514674	0.171912718	0.011577309	0.002286876	565.1388889	0.981375	6.02041686	jan	V	HippoPool	Hippo?	32	0.39	488	0	0	0	70	0	0	0	70	0	0	557	557	2
PA02	0.003347604	0.22390235	0.031756695	0.579647932	0.022123793	0.102546001	0.003973857	700.721519	0.978125	6.546253117	jan	B	Cliffs	Cliffs	70	0.27	0	64	0	0	0	0	0	0	64	64	0
PA05	0.040448271	0.197268814	0.014954728	0.600155856	0.005368364	0.103322448	0.000618475	756.5774648	0.9765	6.157236424	jan	B	Cliffs	Cliffs	70	0.24	0	621	0	0	62	0	0	0	683	124	62
PA06	0.061404124	0.036120899	0.021352463	0.840298738	0.009223253	0.030308986	0.000210577	561.7678571	0.98225	5.258847003	jan	B	Cliffs	Cliffs	70	0.19	0	0	0	0	0	0	0	0	0	954	0
PA07	0.050726275	0.147864319	0.014237873	0.649477123	0.010087728	0.109896657	0.002485978	797.4307692	0.9765	6.824258317	jan	B	Cliffs	Cliffs	70	0.21	0	0	0	0	0	0	0	0	0	303	0
PA08	0.065857806	0.14986902	0.061828822	0.621964857	0.057845796	0.020282795	0.000720009	695.5	0.979375	6.507247325	jan	B	Cliffs	Cliffs	70	0.27	63	0	0	0	0	0	0	0	0	0	0
PA09	0.015328716	0.08587325	0.054956285	0.626173985	0.009537868	0.181625006	0.006326137	741.1184211	0.977125	6.398191227	jan	B	Cliffs	Cliffs	70	0.26	0	252	0	0	63	0	0	0	316	0	0
PA106	0.001118216	0.253520635	0.048030891	0.427438236	0.043942412	0.049970297	0.008718594	965.6190476	0.97	7.526329343	may	B	RiverSitesNalongroad	Megs	46	0.36	0	136	0	0	68	0	0	0	204	68	0
PA107	0.000802367	0.250438794	0.013213981	0.428463969	0.020986911	0.062083145	0.02015947	802.1515152	0.975875	6.96263759	apr	B	RiverSitesNalongroad	Megs	46	0.48	0	0	0	0	221	0	0	0	221	0	0
PA110	0	0.252707581	0.017658138	0.638753728	0.012478418	0.026918851	0.004473395	889.0909091	0.974375	7.454845567	mar	B	RiverSitesNalongroad	Megs	46	0.48	0	0	0	0	0	0	0	0	0	0	0
PA111	0.000426019	0.218467929	0.055275981	0.44923716	0.048459675	0.051388556	0.009159411	977.019802	0.971125	7.596275589	feb	B	RiverSitesNalongroad	Megs	46	0.42	0	0	71	0	0	142	0	0	212	0	0
PA113	0.000618306	0.252847199	0.014121308	0.413686499	0.065839599	0.043401081	0.017512017	851.6407767	0.97275	7.134910565	jan	B	RiverSitesNalongroad	Megs	46	0.49	0	223	0	74	0	74	0	0	372	223	0
PA128	0.000273853	0.336729105	0.010132545	0.413462592	0.014349874	0.042282835	0.009913463	803.2258065	0.975875	6.973012104	may	B	RiverSitesSalongroad	Megs	46	0.53	0	0	0	0	0	77	0	0	77	0	0
PA129	0.000356131	0.170602171	0.034560178	0.509468436	0.040691823	0.067757769	0.002291625	910.1097561	0.972625	7.190817123	apr	B	RiverSitesSalongroad	Megs	46	0.49	0	75	224	0	0	224	0	0	523	0	75
PA13	0.004711302	0.109563943	0.005548867	0.6278246	0.064422691	0.159381598	0.002093912	711.962963	0.978125	6.540239217	jan	B	Cliffs	Cliffs	70	0.2	0	180	0	60	0	0	0	0	240	421	0
PA131	0.000869284	0.212275648	0.026214866	0.450033237	0.05834427	0.033492986	0.025959195	868.7021277	0.975	7.378037892	apr	B	RiverSitesSalongroad	Megs	46	0.55	0	0	0	0	0	0	0	0	0	77	0
PA134	0.000434931	0.286165425	0.024885594	0.437237623	0.048447487	0.044173821	0.008925532	909.026087	0.970875	7.368161411	apr	B	RiverSitesSalongroad	Megs	46	0.56	0	0	0	0	0	0	0	0	0	0	0
PA140	0.00022477	0.243088334	0.065969881	0.403438975	0.052213981	0.064463924	0.005529332	794.0810811	0.976375	6.717321715	apr	B	Bridge	Small	30	0.52	0	0	0	0	305	0	0	0	305	0	0
PA141	0.000740128	0.041621316	0.008707388	0.481605642	0.31838565	0.077234534	0.002394532	750.619469	0.976875	6.598837226	apr	B	Bridge	Small	30	0.43	0	0	0	0	286	358	0	0	644	0	0
PA142	0.000605288	0.130805989	0.031443135	0.521535521	0.027938834	0.056482956	0.004906021	808	0.975875	7.116472955	apr	B	Bridge	Small	30	0.4	0	0	0	0	0	0	0	0	0	0	0
PA143	0.000385794	0.193055713	0.040757971	0.365800522	0.074662431	0.088437535	0.003040962	793.1538462	0.975375	6.782534556	apr	B	Bridge	Small	30	0.48	0	0	0	0	0	370	0	0	370	0	0
PA144	0.000950504	0.164529964	0.076527182	0.32509563	0.025964994	0.055732004	0.006537614	767.7191011	0.9755	6.394933206	apr	B	Bridge	Small	30	0.5	0	0	0	0	0	300	0	0	300	0	0
PA148	0.001287423	0.25211661	0.053657153	0.455267522	0.055250065	0.041088418	0.008357336	893.5148515	0.9725	7.218137801	apr	B	MegsCliffs	Megs	46	0.53	0	306	0	0	0	0	0	0	306	153	0
PA150	0.000528053	0.248085809	0.035808581	0.463663366	0.031881188	0.014224422	0.005379538	616.9873418	0.98175	6.628024349	apr	B	MegsCliffs	Megs	46	0.39	0	0	0	0	0	0	0	0	0	0	0
PA154	0.000873901	0.148306174	0.133090012	0.41045083	0.075746671	0.053462191	0.009741428	907	0.973125	7.498731671	apr	B	MegsCliffs	Megs	46	0.51	0	76	76	0	0	76	0	0	227	0	0
PA155	0.001359963	0.170966739	0.056749301	0.420228474	0.043538234	0.093526578	0.003788468	983.025	0.969625	7.712811206	apr	B	MegsCliffs	Megs	46	0.42	0	356	142	0	71	0	0	0	570	142	0
PA156	0.000542326	0.222896021	0.079549376	0.460065079	0.049006557	0.061775871	0.002982793	883.2371134	0.97375	7.395972761	apr	B	MegsCliffs	Megs	46	0.57	0	0	0	0	0	0	0	0	0	0	0
PA157	0.000754844	0.205317454	0.039727138	0.449243759	0.044507814	0.095557606	0.014873214	886	0.973625	7.521548345	apr	B	MegsCliffs	Megs	46	0.57	0	157	0	0	0	315	0	0	472	0	0
PA160	0.000646643	0.15584097	0.069146208	0.472094009	0.052601066	0.031038865	0.006734007	953.3660714	0.96975	7.447911413	apr	B	MegsCliffs	Megs	46	0.46	146	146	73	0	0	0	0	0	218	0	0
PA161	0.000784024	0.205137665	0.048886224	0.419868099	0.066734308	0.057372135	0.016187797	812.4724409	0.97675	7.405472714	apr	B	MegsCliffs	Megs	46	0.48	74	371	74	0	0	74	0	0	519	0	0
PA161B	0.045064743	0.264198092	0.000312358	0.337857792	0.015021581	0.001874148	0.116083598	454.0181818	0.986375	5.672397525	may	B	Cliffs	Cliffs	65	0.32	132	463	0	0	0	0	0	0	463	530	0
PA171	0.180611102	0.37649976	0.000179971	0.354663254	0.01337786	0.000279955	0.017197248	320.0425532	0.990625	5.343458649	may	B	Cliffs	Cliffs	65	0.31	0	0	0	0	0	0	0	0	0	917	852
PA174	0.125167572	0.282273807	0.000117594	0.275900186	0.067075895	0.004891931	0.088172346	450.7346939	0.986625	5.683045289	may	B	Cliffs	Cliffs	65	0.31	0	0	0	0	0	0	0	0	0	590	0
PA19	0.013921586	0.119770916	0.004074611	0.393494205	0.368276892	0.024560848	0.000339551	685.203125	0.977125	5.038608142	jan	B	Corner	Limpys	55	0.37	0	205	0	0	0	0	0	0	205	0	137
PA21	0.012238309	0.28585564	0.006110475	0.395826824	0.183696143	0.07770024	0.001232511	703.0487805	0.9755	5.53824122	jan	B	Corner	Limpys	55	0.41	0	635	0	0	71	0	0	0	705	0	141
PA22	0.001474351	0.266095002	0.010184887	0.385924181	0.02340321	0.104780627	0.008676643	932.1188119	0.969625	7.011718123	jan	B	Corner	Limpys	55	0.32	0	0	0	66	0	0	0	0	66	66	0
PA29	0.014149405	0.202495515	0.012599902	0.547524874	0.031968684	0.094295384	0.002222313	764.4090909	0.974875	6.41120913	jan	B	Corner	Limpys	55	0.44	0	0	0	0	0	0	0	0	0	0	72
PA33	0.042010697	0.173811178	0.051947842	0.602077914	0.023622938	0.106028535	0	472.1458333	0.986625	6.234530429	jan	B	Cliffs	Cliffs	70	0.21	0	302	0	0	0	0	0	0	302	121	60
PA34	0.077024383	0.15714304	0.018795791	0.464294391	0.011673848	0.261721797	0.000153435	583.8813559	0.981625	5.648642716	jan	B	Cliffs	Cliffs	70	0.27	63	190	0	0	253	0	0	0	443	316	0
PA35	0.037826262	0.111725338	0.033154865	0.667581314	0.001833757	0.135109088	0.000602329	684	0.978875	6.335049949	jan	B	Cliffs	Cliffs	70	0.28	0	192	0	0	0	0	0	0	192	1668	3464
PA40	0.008922116	0.103845787	0.039876673	0.704124091	0.003315098	0.091185659	0.002701191	737.3186813	0.97525	6.134653785	jan	B	Cliffs	Cliffs	70	0.27	0	191	0	0	64	0	0	0	255	127	127
PA41	0.030584192	0.163760023	0.012628866	0.571449026	0.004467354	0.215907789	0.000114548	687.9285714	0.977375	6.039185221	jan	B	Cliffs	Cliffs	70	0.27	0	127	0	0	0	0	0	0	127	2161	0
PA42	0.021831898	0.193267546	0.03101425	0.507486855	0.00876324	0.214470776	0.001276385	728.9791667	0.978375	7.031082613	jan	B	Cliffs	Cliffs	70	14.31	0	3828	0	0	0	0	0	0	3828	5360	766
PA44	0.011223676	0.107500954	0.016479895	0.61442251	0.07722999	0.064063422	0.003053117	751.7037037	0.976625	6.639676179	jan	B	Cliffs	Cliffs	70	0.23	0	246	0	0	0	0	0	0	246	61	61
PA45	0.032591153	0.142742984	0.054762539	0.479371994	0.005531095	0.202284515	0.007442691	766.1881188	0.976625	7.087626054	jan	B	Cliffs	Cliffs	70	0.22	0	183	0	61	0	0	0	0	244	366	244
PA49	0.037462444	0.291510462	0.034803648	0.348754354	0.179335833	0.061471378	0.005317593	960.575	0.970375	6.446493683	jan	B	Fig	Limpys	55	0.55	0	0	0	0	0	0	0	0	0	0	0
PA50	0.006998105	0.376981234	0.01651636	0.318996938	0.00866432	0.10361777	0.000499865	879.2952381	0.971625	6.50108405	jan	B	Corner	Limpys	55	0.17	0	0	0	0	0	0	0	0	0	0	0
PA51	0.017528248	0.270228881	0.011713091	0.503021398	0.017797277	0.135611109	0.003890567	892.4326923	0.97275	7.589333368	jan	B	Corner	Limpys	55	0.5	75	75	0	0	0	0	0	0	75	75	0
PA52	0.025236281	0.372771208	0.002474145	0.440826694	0.010325433	0.105365596	0.002111271	928.6315789	0.971125	7.089425588	jan	B	Corner	Limpys	55	0.4	70	70	0	0	280	0	0	0	350	70	0
PA60	0.016858575	0.281003801	0.012561291	0.548867831	0.01424164	0.063715498	0.001459975	779.2828283	0.976125	7.131055756	apr	B	Bridge	Small	30	0.48	0	148	0	0	0	0	0	0	148	0	0
PA62	0.001922423	0.202800822	0.078479216	0.322168493	0.065451104	0.047128935	0.011608476	848.2705882	0.974	6.789269159	apr	B	Bridge	Small	30	0.53	0	1071	0	0	0	0	0	0	1071	0	0
PA62A	0.021325843	0.352578607	0.021481886	0.423669085	0.05266443	0.098410965	0.000247068	881.84375	0.97175	6.789373397	jan	B	Fig	Limpys	55	0.54	0	0	0	0	0	0	0	0	0	0	0
PA64	0.115633169	0.282184868	0	0.533038048	0.012942928	0.000217833	0.000381208	504.3962264	0.985875	6.063443805	apr	B	Bridge	Small	30	0.45	0	0	0	0	0	0	0	0	0	0	0
PA66A	0.001846956	0.157433997	0.035610824	0.47828562	0.040645675	0.167946464	0.000910827	775.4945055	0.975125	6.984995356	jan	B	HippoPool	LimpysandShorttails	100	0.58	0	0	0	0	0	0	0	0	0	0	0
PA69	0.000954705	0.159372017	0.043386019	0.441625119	0.102110958	0.050917577	0.003479368	765.3802817	0.977625	6.832682519	apr	B	Cliffs	Cliffs	65	0.3	0	260	0	0	0	0	0	0	260	325	0
PA69A	0.001338233	0.259404805	0.004152771	0.416987064	0.103798033	0.029855343	0.003154407	640.4615385	0.979375	5.997007414	jan	B	HippoPool	LimpysandShorttails	100	0.23	674	61	0	0	61	0	0	0	123	0	0
PA70	0.118198899	0.21622601	0.000322104	0.501207892	0.078016374	0.011515233	0.0058113	549.8888889	0.983875	5.981004648	apr	B	Cliffs	Cliffs	65	0.33	0	0	0	0	0	0	0	0	0	4581	0
PA71	0.030883977	0.283006571	0.000162928	0.342185775	0.029652963	0.088126143	0.009359329	502.75	0.98525	6.0171825	apr	B	Cliffs	Cliffs	65	0.38	0	414	0	0	0	0	0	0	414	483	0
PA71A	0.006683168	0.200618812	0.028836634	0.58019802	0.045049505	0.098762376	0.003589109	489.4137931	0.988	5.753648674	jan	B	HippoPool	LimpysandShorttails	100	0.83	0	0	0	0	183	0	0	0	183	0	92
PA73	0.018297706	0.284091402	0.000108399	0.407882756	0.02139791	0.003728916	0.045310671	497.0714286	0.985625	5.818378426	apr	B	Cliffs	Cliffs	65	0.35	0	203	0	0	0	0	0	0	203	2837	0
PA73A	0.001042689	0.319798822	0.004508096	0.434249264	0.03891683	0.134077527	0.000582679	778.0315789	0.975875	7.029068524	jan	B	Fig	Limpys	55	0.38	0	0	0	0	0	0	0	0	0	69	69
PA74	0.296432274	0.192395185	1.44E-05	0.437269638	0.015103087	0.00030235	2.88E-05	410.6756757	0.988125	5.186851073	apr	B	Cliffs	Cliffs	65	0.28	0	257	0	0	0	0	64	0	321	193	0
PA74A	0.003757533	0.314309347	0.022521564	0.494481862	0.019425736	0.085690653	0.00352121	768.6132075	0.97575	7.046457783	jan	B	Fig	Limpys	55	0.54	77	154	0	0	0	0	0	0	154	0	0
PA75	0.010675975	0.21973654	0.000305756	0.524702525	0.076770199	0.004000306	0.008153489	499.8780488	0.985625	5.605593505	apr	B	Cliffs	Cliffs	65	0.29	0	1482	0	0	0	0	0	0	1482	2900	0
PA77A	0.009819161	0.346804666	0.028775069	0.475932315	0.025754761	0.069479723	0.001276365	904.2647059	0.97175	7.241122081	jan	B	Fig	Limpys	55	0.53	0	153	0	0	0	0	0	0	153	0	153
PA80A	0.007088102	0.366796178	0.020017326	0.397091253	0.044208758	0.114722251	0.00040691	900.25	0.97125	6.696033475	jan	B	Fig	Limpys	55	0.36	0	476	0	0	476	0	0	0	951	0	0
PA81	0.025401861	0.185530646	0.001396747	0.564569968	0.064676499	0.016926683	0.026277787	600.0952381	0.98375	6.787298405	apr	B	Cliffs	Cliffs	65	0.34	0	804	0	67	268	0	0	0	1139	2681	0
PA81A	0.005524596	0.350547656	0.02650205	0.394776454	0.03667051	0.089802716	0.000448373	817.0582524	0.97375	6.486271399	jan	B	Fig	Limpys	55	0.35	68	541	0	0	0	0	0	0	541	0	0
PA82A	0.007180913	0.406499222	0.013005063	0.418445349	0.05910189	0.063139085	0.001042391	1020.046729	0.968	7.113824022	jan	B	Fig	Limpys	55	0.41	0	353	0	0	212	0	0	0	565	0	71
PA85A	0.002366864	0.359852071	0.004600592	0.468195266	0.013224852	0.106449704	0.004733728	872.6666667	0.973	6.779345498	jan	B	Fig	Limpys	55	0.43	0	0	0	0	0	0	0	0	0	0	0
PA87	0.097106875	0.222004611	7.44E-05	0.458016213	0.045640479	0.00961896	0.049061656	575.5538462	0.982625	6.303468032	apr	B	Cliffs	Cliffs	65	0.26	0	0	0	0	0	0	0	0	0	1697	0
PA88	0.032477648	0.231136548	5.08E-05	0.558537659	0.152956516	5.08E-05	0.000965186	413.3	0.988125	5.653776106	apr	B	Cliffs	Cliffs	65	0.34	0	67	0	134	0	0	0	0	200	134	0
PA92	0.253917544	0.336409067	5.35E-05	0.355041942	0.005693379	0.000803141	1.78E-05	325.6176471	0.990625	4.927803744	apr	B	Cliffs	Cliffs	65	0.38	0	0	0	0	0	0	0	0	0	207	0
